# Fundamental limitations of genomic language models for realistic sequence generation

**DOI:** 10.64898/2026.01.17.700093

**Authors:** Alexandros Tzanakakis, Ioannis Mouratidis, Ilias Georgakopoulos-Soares

**Author notes:** These authors jointly supervised the work (Ioannis Mouratidis, Ilias Georgakopoulos-Soares).

## Abstract

Large language models (LLMs) have shown remarkable success in natural language processing, prompting interest in their application to genomic sequence analysis. Genomic Language Models (gLMs) based on similar architectures offer a promising avenue for synthetic genome generation and characterization. However, their effectiveness for biological sequence modeling remains poorly characterized. We present a comprehensive evaluation of genomic language models that explicitly aim to generate entire synthetic genomes. We tested Evo 2 on diverse prokaryotic, eukaryotic and viral genomes, and megaDNA on bacteriophage genomes, and assessed performance across key biological features and organizational patterns. Our results reveal systematic failures in gLM-based genomic reconstruction. While the synthetic sequences captured local sequence statistics, they consistently failed to preserve long-range genomic organization, repeat and k-mer composition, transcription factor binding site architecture, and evolutionary constraints. Generated sequences exhibited violations of natural genomic patterns and models showed particular difficulty with repetitive elements. To assess the quality of genome generation, we trained a convolutional neural network that reliably distinguished synthetic from natural sequences, achieving AUROC values up to 0.97 in eukaryotes and 0.82 in prokaryotes, with classification accuracy increasing monotonically with genomic distance from the seed. These findings suggest fundamental limitations in current gLM architectures for capturing the long-range, hierarchical nature of genomic sequences. Our work highlights the need for specialized architectures that explicitly model evolutionary constraints rather than relying solely on statistical patterns, with important implications for computational biology applications requiring realistic sequence generation and for biosafety assessments that depend on the distinguishability of synthetic and natural genomic sequences.
