## Supplementary Table 1 for "Fundamental limitations of genomic language models for realistic sequence generation"

### Sheet: Φύλλο1
Species Name	Domain	Phylum		Assembly	Ref id
Homo sapiens	Eukaryotes	Chordata		hg19
Mus musculus	Eukaryotes	Chordata		GCF_000001635.27	GRCm39
Gallus gallus	Eukaryotes	Chordata		GCF_000002315.6	GRCg6a
Xenopus tropicalis	Eukaryotes	Chordata		GCF_000004195.4	UCB_Xtro_10.0
Takifugu rubripes	Eukaryotes	Chordata		GCF_901000725.2	fTakRub1.2
Zea mays	Eukaryotes	Magnoliophyta		GCF_902167145.1	Zm-B73-REFERENCE-NAM-5.0
Oryza sativa	Eukaryotes	Magnoliophyta		GCF_001433935.1	1_IRGSP-1.0
Triticum aestivum	Eukaryotes	Magnoliophyta		GCF_018294505.1	IWGSC_CS_RefSeq_v2
Arabidopsis thaliana	Eukaryotes	Magnoliophyta		GCF_000001735.4	TAIR10.1
Gossypium barbadense	Eukaryotes	Magnoliophyta		GCA_008761655.1	Gossypium_barbadense_v1
Caenorhabditis elegans	Eukaryotes	Nematoda		GCF_000002985.6	WBcel235
Saccharina japonica	Eukaryotes	Ochrophyta		GCA_000978595.1	SJ6.1
Canis familiaris lupus	Eukaryotes	Chordata		GCF_014441545.1	ROS_Cfam_1.0
Apis mellifera	Eukaryotes	Arthropoda		GCF_003254395.2	Amel_HAv3.1
Aedes Aegypti	Eukaryotes	Arthropoda		GCF_002204515.2	AaegL5.0
Branchiostoma floridae	Eukaryotes	Chordata		GCF_000003815.2	Bfl_VNyyK
Danio rerio	Eukaryotes	Chordata		GCF_000002035.6	GRCz11
Bos taurus	Eukaryotes	Chordata		GCF_002263795.2	ARS-UCD1.3
Nematostella vectensis	Eukaryotes	Cnidaria		GCF_932526225.1	jaNemVect1.1
Drosophila melanogaster	Eukaryotes	Arthropoda		GCF_000001215.4	Release_6_plus_ISO1_MT
Pandoravirus salinus	Viruses	Nucleocytoviricota		GCF_000911955.1	ViralProj215788
Mutant Acanthamoeba polyphaga mimivirus isolate KO_qu_143	Viruses	Nucleocytoviricota		GCA_031781565.1	queen_ko_qu_143
Cafeteria roenbergensis virus BV-PW1	Viruses	Nucleocytoviricota		GCF_000889395.1	ViralProj59783
Pithovirus sibericum isolate P1084-T	Viruses	Nucleocytoviricota		GCF_000916835.1	ViralProj237323
Mollivirus sibericum isolate P1084-T	Viruses	Nucleocytoviricota		GCF_001292995.1	ViralProj295679
Marseillevirus marseillevirus strain T19	Viruses	Nucleocytoviricota		GCF_000887095.1	ViralProj43573
African swine fever virus isolate ASFV/POL/2015/Podlaskie	Viruses	Nucleocytoviricota		GCA_003815275.2	ASFV_Pol_2015_Podlaskie
Fowlpox virus strain 15D039	Viruses	Nucleocytoviricota		GCA_023647665.1	15D039
Heliothis virescens ascovirus 3f isolate LD135790	Viruses	Nucleocytoviricota		GCA_002818865.1	ASM281886v1
Cowpox virus strain CPXV/Rat Marl	Viruses	Nucleocytoviricota		GCA_004025395.1	ASM402539v1
Rana catesbeiana virus isolate RC15027	Viruses	Nucleocytoviricota		GCA_006449655.1	ASM644965v1
African swine fever virus isolate 141/Nu/1990	Viruses	Nucleocytoviricota		GCA_011604275.1	ASM1160427v1
Epizootic haematopoietic necrosis virus isolate V109	Viruses	Nucleocytoviricota		GCA_014514405.1	ASM1451440v1
African swine fever virus isolate China/GD/2019	Viruses	Nucleocytoviricota		GCA_017347645.1	Seq
Myxoma virus isolate Perthshire/1756	Viruses	Nucleocytoviricota		GCA_023530535.1	ASM2353053v1
Orf virus strain OV-HN3/12	Viruses	Nucleocytoviricota		GCA_023531815.1	ASM2353181v1
UNVERIFIED: Vaccinia virus clone DTH14	Viruses	Nucleocytoviricota		GCA_023536135.1	ASM2353613v1
Monkeypox virus isolate MPXV/Germany/2022/RKI119	Viruses	Nucleocytoviricota		GCA_024182345.1	ASM2418234v1
Monkeypox virus isolate MPXV_UK_2022_9000183	Viruses	Nucleocytoviricota		GCA_024824905.1	ASM2482490v1
African swine fever virus isolate ASFV/Kaliningrad_18/WB-12516	Viruses	Nucleocytoviricota		GCA_024825035.1	ASM2482503v1
Monkeypox virus isolate MPX_jpMpSR_9000252	Viruses	Nucleocytoviricota		GCA_025202505.1	ASM2520250v1
Lumpy skin disease virus isolate V395.1	Viruses	Nucleocytoviricota		GCA_026411255.1	NG-30451_NGS14_P5_lib606578_8144_4_trimmed
Monkeypox virus isolate 46_C	Viruses	Nucleocytoviricota		GCA_030709435.1	ASM3070943v1
Monkeypox virus isolate MPXV/E1	Viruses	Nucleocytoviricota		GCA_035677405.2	Map_to_reference
Modified Vaccinia Ankara virus clone	Viruses	Nucleocytoviricota		GCA_038422485.1	Progeny_viruses_from_co-infected_and_superinfected_Vero_cells
Bovine alphaherpesvirus 1 strain Cooper	Viruses	Peploviricota		GCA_027940865.1	Map_to_reference
Equid alphaherpesvirus 4 isolate DE17_2	Viruses	Peploviricota		GCA_027938695.1	Equine_herpesvirus_type_4_DE17_2
Canid alphaherpesvirus 1 strain ELAL-1	Viruses	Peploviricota		GCA_027941175.1	ASM2794117v1
Felid alphaherpesvirus 1 isolate GD2018	Viruses	Peploviricota		GCA_027939895.1	ASM2793989v1
Gallid alphaherpesvirus 2 isolate LY/13	Viruses	Peploviricota		GCA_027930755.1	Gallid_herpesvirus_2_strain_LY_13
Cyprinid herpesvirus 3	Viruses	Peploviricota		GCA_027926325.1	ASM2792632v1
Ostreid herpesvirus 1 isolate Th_ind10	Viruses	Peploviricota		GCA_023897965.1	ASM2389796v1
Cyprinid herpesvirus 3 isolate FL BAC revertant ORF56-57 Del ORF136 Luc	Viruses	Peploviricota		GCA_027926435.1	ASM2792643v1
Equid gammaherpesvirus 5 isolate EHV5.2-141	Viruses	Peploviricota		GCA_027930695.1	ASM2793069v1
Gallid alphaherpesvirus 2 isolate WC/1203	Viruses	Peploviricota		GCA_027931225.1	ASM2793122v1
Salmonella phage SPN19	Viruses	Uroviricota		GCA_000901515.1	ViralProj179408
Erwinia phage vB_EamM-Y2	Viruses	Uroviricota		GCA_000903375.1	ViralProj181231
Salmonella phage STML-198	Viruses	Uroviricota		GCA_001041775.1	ViralProj287967
Salmonella phage vB-SalM-PM10	Viruses	Uroviricota		GCA_001744855.1	ViralProj344221
Escherichia phage WG01	Viruses	Uroviricota		GCA_001882255.1	ViralProj353684
Synechococcus phage ACG-2014f isolate Syn7803C22	Viruses	Uroviricota		GCA_002594485.1	ASM259448v1
Synechococcus phage ACG-2014b isolate Syn7803US49	Viruses	Uroviricota		GCA_002597045.1	ASM259704v1
Bacillus phage vB_BsuM-Goe2	Viruses	Uroviricota		GCA_002618385.1	ASM261838v1
Bacillus phage Zainny	Viruses	Uroviricota		GCA_002627905.1	ASM262790v1
Synechococcus phage S-CAM3 isolate 0910TB04	Viruses	Uroviricota		GCA_002922135.1	ASM292213v1
Synechococcus phage S-CAM4 isolate 1010NB23	Viruses	Uroviricota		GCA_002922155.1	ASM292215v1
Shigella phage Sf21	Viruses	Uroviricota		GCA_002955385.1	ASM295538v1
Faecalibacterium phage FP_Taranis	Viruses	Uroviricota		GCA_002958105.1	ASM295810v1
Escherichia virus KFS-EC	Viruses	Uroviricota		GCA_003345025.1	ASM334502v1
Mycobacterium phage Moose	Viruses	Uroviricota		GCA_003365015.1	ASM336501v1
Mycobacterium phage Sabella	Viruses	Uroviricota		GCA_003366715.1	ASM336671v1
Mycobacterium phage ExplosioNervosa	Viruses	Uroviricota		GCA_003866995.1	ASM386699v1
Streptomyces phage Madamato	Viruses	Uroviricota		GCA_004149585.1	ASM414958v1
MAG: Prevotella phage Lak-C1	Viruses	Uroviricota		GCA_004379695.1	ASM437969v1
Gordonia phage Jormungandr	Viruses	Uroviricota		GCA_004520495.1	ASM452049v1
Pseudomonas phage R26 DNA	Viruses	Uroviricota		GCA_005892705.1	ASM589270v1
Mycobacterium phage Hocus	Viruses	Uroviricota		GCA_009672885.1	ASM967288v1
Gordonia phage Forza	Viruses	Uroviricota		GCA_009744715.1	ASM974471v1
Synechococcus phage B3	Viruses	Uroviricota		GCA_009745215.1	ASM974521v1
Erwinia phage Hena1	Viruses	Uroviricota		GCA_009800465.1	ASM980046v1
Pseudomonas phage billy	Viruses	Uroviricota		GCA_012837205.1	billy
MAG: Marine virus AFVG_250M752	Viruses	Uroviricota		GCA_012946305.1	ASM1294630v1
Mycobacterium phage Harella	Viruses	Uroviricota		GCA_015918085.1	ASM1591808v1
Bacillus phage P59	Viruses	Uroviricota		GCA_016836265.1	ASM1683626v1
Enterococcus phage vB_EfaM_LG1	Viruses	Uroviricota		GCA_019095235.1	ASM1909523v1
Erwinia phage pEa_SNUABM_20	Viruses	Uroviricota		GCA_020488405.1	ASM2048840v1
Arthrobacter phage Dynamite	Viruses	Uroviricota		GCA_020490465.1	ASM2049046v1
Vibrio phage ICP1 isolate 2017_Dha_Z	Viruses	Uroviricota		GCA_020494575.1	ASM2049457v1
Yersinia phage PYps3T	Viruses	Uroviricota		GCA_021355475.1	ASM2135547v1
Shigella phage ESH35	Viruses	Uroviricota		GCA_023731585.1	ASM2373158v1
Vibrio phage PhiImVa-1	Viruses	Uroviricota		GCA_029269715.1	ASM2926971v1
Escherichia phage vB_VIPECOOM02	Viruses	Uroviricota		GCA_029720875.1	ASM2972087v1
Synechococcus phage Yong-M4-211	Viruses	Uroviricota		GCA_029948305.1	ASM2994830v1
Escherichia phage vB_EcoM_3A1_SA_NWU	Viruses	Uroviricota		GCA_030272405.1	ASM3027240v1
Pseudomonas phage Cassandra	Viruses	Uroviricota		GCA_033967455.1	ASM3396745v1
Enterococcus phage EF_FB	Viruses	Uroviricota		GCA_036584125.2	ASM3658412v1
Salmonella phage vB_SenS-3	Viruses	Uroviricota		GCA_037063195.1	ASM3706319v1
Escherichia phage EC.W14-3	Viruses	Uroviricota		GCA_038023865.1	ASM3802386v1
Klebsiella phage PMBT1	Viruses	Uroviricota		GCA_900095325.1	PMBT1
LR796172.1 uncultured Caudovirales phage genome assembly	Viruses	Uroviricota		GCA_902983325.1	UFOv-Jr-25may17-C355
LR796415.1 uncultured Caudovirales phage genome assembly	Viruses	Uroviricota		GCA_902985765.1	UFOv-RE-18aug17-C390
LR797188.1 uncultured Caudovirales phage genome assembly	Viruses	Uroviricota		GCA_902993465.1	UFOv-RH-23may17-C1365
LR797523.1 uncultured Caudovirales phage genome assembly	Viruses	Uroviricota		GCA_902996675.1	UFOv-RH-9nov16-C84
Bacteria
Candidatus Protochlamydia amoebophila	Bacteria	Chlamydiota		GCF_000011565.2	ASM1156v2
Chlamydia muridarum strain Nigg3 chromosome clone G0.1.1	Bacteria	Chlamydiota		GCF_000767405.1	ASM76740v1
Chlamydia gallinacea strain JX-1	Bacteria	Chlamydiota		GCF_002007725.1	ASM200772v1
Chlamydia pecorum strain NSW/Bov/SBE chromosome	Bacteria	Chlamydiota		GCF_001466415.2	ASM146641v2
Chlamydia caviae GPIC	Bacteria	Chlamydiota		GCF_000007605.1	ASM760v1
Chlamydia avium isolate PV4360_2 genome assembly	Bacteria	Chlamydiota		GCA_902498835.1	assembly
Parachlamydia acanthamoebae UV-7	Bacteria	Chlamydiota		GCF_000253035.1	ASM25303v1
Simkania negevensis Z chromosome gsn.131	Bacteria	Chlamydiota		GCF_000237205.1	ASM23720v1
Mycoplasma suis KI3806	Bacteria	Mycoplasmatota		GCF_000203215.1	ASM20321v1
Spiroplasma melliferum strain AS576 chromosome	Bacteria	Mycoplasmatota		GCA_005222125.1	ASM522212v1
Spiroplasma apis B31	Bacteria	Mycoplasmatota		GCF_000500935.1	ASM50093v1
Spiroplasma syrphidicola EA-1	Bacteria	Mycoplasmatota		GCF_000400955.1	ASM40095v1
Mesoplasma chauliocola strain CHPA-2 chromosome	Bacteria	Mycoplasmatota		GCF_002290085.1	ASM229008v1
Ureaplasma parvum strain hebnu3h04 chromosome	Bacteria	Mycoplasmatota		GCF_002205515.1	ASM220551v1
Candidatus Phytoplasma mali	Bacteria	Mycoplasmatota		GCF_000026205.1	ASM2620v1
Candidatus Phytoplasma pruni isolate PR2021 chromosome	Bacteria	Mycoplasmatota		GCA_029746895.1	ASM2974689v1
Candidatus Phytoplasma australiense	Bacteria	Mycoplasmatota		GCA_000069925.1	ASM6992v1
Candidatus Phytoplasma cynodontis isolate GY2015	Bacteria	Mycoplasmatota		GCA_030127385.1	ASM3012738v1
Candidatus Phytoplasma oryzae strain HN2022	Bacteria	Mycoplasmatota		GCA_027945135.1	ASM2794513v1
Mycoplasma haemofelis Ohio2	Bacteria	Mycoplasmatota		GCA_000186985.3	ASM18698v3
Spiroplasma kunkelii CR2-3x	Bacteria	Mycoplasmatota		GCF_001274875.1	ASM127487v1
Spiroplasma citri strain R8-A2	Bacteria	Mycoplasmatota		GCF_001886855.1	ASM188685v1
Mesoplasma florum strain GF1	Bacteria	Mycoplasmatota		GCF_002504365.1	ASM250436v1
Mycoplasmopsis felis strain 48341	Bacteria	Mycoplasmatota		GCA_034646875.2	ASM3464687v2
Mycoplasma capricolum subsp. capricolum strain 96021-B304-84	Bacteria	Mycoplasmatota		GCA_051052445.1	ASM5105244v1
Mycoplasmoides pneumoniae strain	Bacteria	Mycoplasmatota		GCA_052029845.1	ASM5202984v1
Spiroplasma endosymbiont of Crioceris asparagi isolate	Bacteria	Mycoplasmatota		GCA_964020035.1	icCriAspa1.Spiroplasma_sp_1.1
Mycoplasma mobile 163K	Bacteria	Mycoplasmatota		GCF_000008365.1	ASM836v1
Acholeplasma laidlawii strain	Bacteria	Mycoplasmatota		GCA_030166555.1	ASM3016655v1
Candidatus Tremblayella phenacoccinincola	Bacteria	Pseudomonadota		GCA_000412755.1	ASM41275v1
Pseudomonas putida strain DLL-E4	Bacteria	Pseudomonadota		GCF_000691565.1	ASM69156v1
Pseudomonas chlororaphis strain PA23	Bacteria	Pseudomonadota		GCF_000698865.1	ASM69886v1
Pseudomonas protegens strain H78	Bacteria	Pseudomonadota		GCF_002006545.1	ASM200654v1
Rhizobium leguminosarum strain Vaf12	Bacteria	Pseudomonadota		GCF_001612535.2	ASM161253v2
Rhizobium etli strain NXC12 chromosome	Bacteria	Pseudomonadota		GCF_002119845.1	ASM211984v1
Rhizobium phaseoli strain N261	Bacteria	Pseudomonadota		GCF_001664105.1	ASM166410v1
Sinorhizobium meliloti strain RMO17	Bacteria	Pseudomonadota		GCF_000747295.1	ASM74729v1
Bradyrhizobium japonicum strain	Bacteria	Pseudomonadota		GCF_000807315.1	ASM80731v1
Bradyrhizobium diazoefficiens strain	Bacteria	Pseudomonadota		GCF_001908315.1	ASM190831v1
Azospirillum brasilense strain Sp 7	Bacteria	Pseudomonadota		GCF_001315015.1	ASM131501v1
Candidatus Pelagibacter ubique HTCC1062	Bacteria	Pseudomonadota		GCF_000012345.1	ASM1234v1
Wolbachia pipientis isolate	Bacteria	Pseudomonadota		GCA_965214885.1	ivStyAtei1.Wolbachia_pipientis_1
Agrobacterium tumefaciens strain At_42	Bacteria	Pseudomonadota		GCA_047731285.1	ASM4773128v1
Bradyrhizobium japonicum strain RZ300	Bacteria	Pseudomonadota		GCA_050597465.1	ARRIAM_RZ300
Candidatus Hamiltonella defensa (Ceratovacuna japonica)	Bacteria	Pseudomonadota		GCA_024349745.1	_Candidatus_Hamiltonella_defensa_Ceratovacuna_japonica_strain_CjNOSY1_v
Wigglesworthia glossinidia endosymbiont of Glossina morsitans morsitans (Yale colony)	Bacteria	Pseudomonadota		GCF_000247565.1	ASM24756v1
Pseudomonas fluorescens strain CFBP13716	Bacteria	Pseudomonadota		GCA_049177135.1	CFBP13716_1.0
Pseudomonas syringae strain SZB0008	Bacteria	Pseudomonadota		GCA_052041185.1	ASM5204118v1
Aliivibrio fischeri	Bacteria	Pseudomonadota		GCA_964264725.1	ypAliFisc1.1
Buchnera aphidicola (Uroleucon formosanum) strain	Bacteria	Pseudomonadota		GCA_049819115.1	ASM4981911v1
Candidatus Carsonella ruddii isolate	Bacteria	Pseudomonadota		GCA_050925705.1	ASM5092570v1
Buchnera aphidicola (Tuberolachnus salignus)	Bacteria	Pseudomonadota		GCA_964031235.1	ihTubSali1.Buchnera_sp_1.1
Tobacco mosaic virus	Viruses	Kitrinoviricota		GCF_000854365.1	ViralProj15071
Bell pepper mottle tobamovirus	Viruses	Kitrinoviricota		GCF_000873425.1	ViralProj20059
Brugmansia mild mottle virus	Viruses	Kitrinoviricota		GCF_000879495.1	ViralProj30157
Cactus mild mottle virus	Viruses	Kitrinoviricota		GCF_000883515.1	ViralProj33485
Clitoria yellow mottle virus	Viruses	Kitrinoviricota		GCF_000896575.1	ViralProj80771
Cucumber fruit mottle mosaic virus	Viruses	Kitrinoviricota		GCF_000849365.1	ViralProj14709
Cucumber green mottle mosaic virus	Viruses	Kitrinoviricota		GCF_000849225.1	ViralProj14681
Cucumber mottle virus	Viruses	Kitrinoviricota		GCF_000869625.1	ViralProj18331
Frangipani mosaic virus	Viruses	Kitrinoviricota		GCF_000887655.1	ViralProj53499
Hibiscus latent Fort Pierce virus	Viruses	Kitrinoviricota		GCF_000925375.1	ViralProj264910
Hibiscus latent Singapore virus	Viruses	Kitrinoviricota		GCF_000867565.1	ViralProj17573
Kyuri green mottle mosaic	Viruses	Kitrinoviricota		GCF_000859605.1	ViralProj15140
Maracuja mosaic virus	Viruses	Kitrinoviricota		GCF_000868765.1	ViralProj18531
Obuda pepper virus	Viruses	Kitrinoviricota		GCF_000852265.1	ViralProj14817
Odontoglossum ringspot virus	Viruses	Kitrinoviricota		GCF_000859905.1	ViralProj15201
Paprika mild mottle virus	Viruses	Kitrinoviricota		GCF_000853745.1	ViralProj14935
Pepper mild mottle virus	Viruses	Kitrinoviricota		GCF_000859645.1	ViralProj15148
Yellow tailflower mild mottle virus	Viruses	Kitrinoviricota		GCF_000912435.1	ViralProj227475
Tomato brown rugose fruit virus	Viruses	Kitrinoviricota		GCF_001461485.1	ViralProj304915
Tomato mottle mosaic virus	Viruses	Kitrinoviricota		GCF_000911995.1	ViralProj217881
Tobacco mild green mosaic virus	Viruses	Kitrinoviricota		GCF_000847545.1	ViralProj14671
Tomato mosaic virus	Viruses	Kitrinoviricota		GCF_000853705.1	ViralProj14926
Artichoke mottled crinkle virus	Viruses	Kitrinoviricota		GCF_000864965.1	ViralProj15517
Carnation Italian ringspot	Viruses	Kitrinoviricota		GCF_000856765.1	ViralProj15077
Cucumber necrosis virus	Viruses	Kitrinoviricota		GCF_000848185.1	ViralProj14638
Cymbidium ringspot virus	Viruses	Kitrinoviricota		GCF_000854345.1	ViralProj15066
Eggplant mottled crinkle virus	Viruses	Kitrinoviricota		GCF_000916815.1	ViralProj236313
Grapevine Algerian latent virus,	Viruses	Kitrinoviricota		GCF_000883275.1	ViralProj32675
Tomato bushy stunt virus	Viruses	Kitrinoviricota		GCF_000858805.1	ViralProj15147
Maize chlorotic mottle virus	Viruses	Kitrinoviricota		GCF_000856925.1	ViralProj15117
Blueberry necrotic ring blotch virus	Viruses	Kitrinoviricota		GCF_000893955.1	ViralMultiSegProj74579
Fowl adenovirus A	Viruses	Preplasmiviricota		GCF_000845105.1	ViralProj14522
Fowl aviadenovirus B strain 40440-M/2015 Debrecen	Viruses	Preplasmiviricota		GCA_006547225.1	ASM654722v1
Fowl adenovirus C	Viruses	Preplasmiviricota		GCF_000890915.1	ViralProj65223
Fowl adenovirus D	Viruses	Preplasmiviricota		GCF_000844285.1	ViralProj14523
Fowl adenovirus E	Viruses	Preplasmiviricota		GCF_000890555.1	ViralProj62241
Pigeon aviadenovirus A strain XAYB2022	Viruses	Preplasmiviricota		GCA_033951225.1	ASM3395122v1
Bovine adenovirus D	Viruses	Preplasmiviricota		GCF_000845805.1	ViralProj14486
Turkey adenovirus 1	Viruses	Preplasmiviricota		GCF_000888635.1	ViralProj53557
Canine adenovirus type 2	Viruses	Preplasmiviricota		GCF_000856885.1	ViralProj15102
Yellowstone Lake virophage 5	Viruses	Preplasmiviricota		GCF_001440895.1	ViralProj301259
Dishui lake virophage 1	Viruses	Preplasmiviricota		GCA_002607685.1	DSLV1
Porcine adenovirus 5	Viruses	Preplasmiviricota		GCF_000846825.1	ViralProj14521
Canine adenovirus	Viruses	Preplasmiviricota		GCF_000845925.1	ViralProj14516
Canine adenovirus 1	Viruses	Preplasmiviricota		GCF_000857845.1	ViralProj15101
Turkey adenovirus 5 isolate 1277BT	Viruses	Preplasmiviricota		GCF_000913655.1	ViralProj225923
Haloferax volcanii	Archaea	Methanobacteriota		GCF_000025685.1	ASM2568v1
Halobacterium salinarum	Archaea	Methanobacteriota		GCF_000006805.1	ASM680v1
Thermococcus kodakarensis	Archaea	Methanobacteriota		GCF_000009965.1	ASM996v1
Pyrococcus furiosus	Archaea	Methanobacteriota		GCF_000007305.1	ASM730v1
Saccharolobus solfataricus	Archaea	Thermoproteota		GCF_000007005.1	ASM700v1
Sulfolobus acidocaldarius	Archaea	Thermoproteota		GCF_000012285.1	ASM1228v1
Methanocaldococcus jannaschii	Archaea	Methanobacteriota		GCF_000091665.1	ASM9166v1
Methanococcus maripaludis	Archaea	Methanobacteriota		GCF_000011585.1	ASM1158v1
Nitrosopumilus maritimus	Archaea	Nitrososphaerota		GCF_000018465.1	ASM1846v1
megaDNA tested bacteriophages	RefSeq accession
Mycobacterium phage Bxb1	NC_051611.1
Halorubrum phage HF2	NC_048785.1
Mycobacterium phage TM4	NC_031903.1
Mycobacterium virus Bxz2	NC_071013.1
Mycobacterium phage Barnyard	NC_028794.1
Rhodothermus phage RM378	NC_023689.1
Klebsiella phage phiKO2	NC_067211.1
Mycobacterium phage Pipefish	NC_004682.2
Burkholderia phage BcepGomr	NC_041971.1
Mycobacterium phage Tweety	NC_021349.1
Azospirillum phage Cd	NC_070975.1
Mycobacterium phage Troll4	NC_041906.1
Pseudomonas phage LIT1	NC_023709.1
Tsukamurella phage TPA2	NC_002656.1
Pseudomonas phage PMG1	NC_042096.1
Colwellia phage 9A	NC_048777.1
Pseudomonas phage JG004	NC_060131.1
Mycobacterium phage Astraea	NC_041964.1
Mycobacterium phage Daenerys	NC_048137.1
Mycobacterium phage Goku	NC_029017.1
Salmonella phage Marshall	NC_004689.1
Escherichia phage 4MG	NC_049925.1
Mycobacterium phage Conspiracy	NC_029065.1
Mycobacterium phage Zaka	NC_010355.1
Mycobacterium phage Bruin	NC_018088.1
Mycobacterium phage Suffolk	NC_054784.1
Mycobacterium phage Obama12	NC_028773.1
Mycobacterium phage Jolie1	NC_023733.1
Mycobacterium phage Lilac	NC_049816.1
Mycobacterium phage Turbido	NC_051626.1
Mycobacterium phage Wile	NC_031904.1
Mycobacterium phage RidgeCB	NC_028828.1
Mycobacterium phage Oline	NC_031224.2
Mycobacterium phage Aeneas	NC_049850.1
Mycobacterium phage MoMoMixon	NC_028659.1
Bacillus phage Evoli	NC_049918.1
Lactococcus phage P118	NC_047976.1
Nitrincola phage 1M3-16	NC_026590.1
Vibrio phage ICP2_2013_A_Haiti	NC_048077.1
Enterobacteria phage GEC-3S complete genome	NC_074658.1
Mycobacterium phage RedRock	NC_049506.1
Escherichia phage 121Q	NC_022772.1
Pseudomonas phage vB_PaeM_PAO1_Ab03	NC_048867.1
Mycobacterium phage Gaia	NC_027374.1
Synechococcus phage ACG-2014j isolate Syn7803US103	NC_070981.1
Sinorhizobium phage phiM12	NC_055847.1
Pseudomonas phage Pa2	NC_031034.1
Mycobacterium phage Fionnbharth	NC_055752.1
Bacillus phage Moonbeam	NC_055716.1
Escherichia phage Pollock	NC_055841.1
Escherichia phage slur14	NC_042100.1
Escherichia phage PA2	NC_025425.1
Gordonia phage GTE8	NC_049827.1
Mycobacterium phage Sparkdehlily	NC_022085.1
Klebsiella phage vB_KpnM_KB57	NC_047960.1
Mycobacterium phage ShiVal	NC_052978.1
Pseudomonas phage PaMx11	NC_042316.1
Cronobacter phage S13	NC_041994.1
Enterobacteria phage CAjan	NC_055799.1
Mycobacterium phage NelitzaMV	NC_054678.1
Mycobacterium phage Piro94	NC_054799.1
Mycobacterium phage OSmaximus	NC_050152.1
Pseudomonas phage K8	NC_028674.1
Streptomyces phage TP1604	NC_070862.1
Mycobacterium phage TheloniousMonk	NC_026926.1
Escherichia phage slur01	NC_042322.1
Mycobacterium phage Sheen	NC_048764.1
Escherichia phage slur02	NC_048751.1
Mycobacterium phage Vincenzo	NC_009447.1
Mycobacterium phage Turj99	NC_022068.1
Mycobacterium phage Theia	NC_054956.1
Mycobacterium phage Pioneer	NC_028776.1
Stenotrophomonas phage IME13	NC_041947.1
Pseudomonas phage KPP21 DNA	NC_025444.1
Pseudomonas phage VCM genome assembly VCM	NC_048015.1
Mycobacterium phage VohminGhazi	NC_055738.1
Pseudomonas phage YH30	NC_022985.1
Shigella phage 75/02 Stx	NC_028449.1
Staphylococcus phage Stau2	NC_079184.1
Bacillus phage SalinJah	NC_054918.1
Bacillus phage AR9	NC_054786.1
Arthrobacter phage Mudcat	NC_048765.1
Gordonia phage Hotorobo	NC_004735.1
Mycobacterium phage Bipper	NC_071020.1
Synechococcus phage S-CAM22 isolate 1209TA19	NC_052969.1
Flavobacterium phage Fpv3	NC_048139.1
Escherichia phage EC1-UPM	NC_028831.1
Arthrobacter phage Laroye	NC_047727.1
Pseudomonas phage R18 DNA	NC_048166.1
Mycobacterium phage Rey	NC_055921.1
Pseudomonas phage Noxifer	NC_023707.1
Shigella phage vB_SsoS-ISF002	NC_024208.1
Salmonella phage BPS17L1	NC_042308.1
Vibrio phage Aphrodite1	NC_019450.1
Mycobacterium virus Backyardigan	NC_029101.1
Mycobacterium virus BAKA	NC_031039.1
Mycobacterium virus LittleE	NC_055767.1
Mycobacterium virus Benedict	NC_026587.1
Cyanophage S-RIM12 isolate RW_01_0310	NC_042331.1
Staphylococcus phage P4W	NC_028818.1
Staphylococcus phage IME-SA1	NC_049435.1
Caulobacter phage Sansa	NC_027365.1
Citrobacter phage CF1 DK-2017	NC_031253.1
Enterococcus phage phiEF24C-P2 DNA	NC_049443.1
Salmonella phage YSP2	NC_054958.1
Faecalibacterium phage FP_Brigit	NC_028927.1
Salmonella phage vB_SenS_PHB07	NC_023563.1
Enterobacteria phage vB_EcoS_IME347	NC_067216.1
Rhodococcus phage Jace	NC_028941.1
Microbacterium phage Paschalis	NC_024217.1
Cyanophage S-TIM4	NC_055777.1
Gordonia phage Horus	NC_023710.1
Vibrio phage vB_VpS_PG07	NC_048039.1
Caulobacter phage CcrBL9	NC_041995.1
Dickeya phage vB_DsoM_JA29	NC_028817.1
Salmonella phage Sw2	NC_048845.1
Acinetobacter phage vB_AbaM_B09_Aci02-2	NC_030933.1
Dickeya phage vB_DsoM_JA11	NC_049919.1
Pantoea phage vB_PagS_AAS23	NC_047823.1
Streptomyces phage Hiyaa	NC_023600.1
Pseudomonas phage Lana	NC_048792.1
Edwardsiella phage pEt-SU	NC_051634.1
Rheinheimera phage vB_RspM_Barba5S	NC_022973.1
Pantoea phage vB_PagM_LIET2	NC_047974.1
Salmonella phage SE4	NC_048053.1
Vibrio phage VAP7	NC_031229.1
Microbacterium phage TinyTimothy	NC_048187.1
Salmonella phage SE24	NC_048041.1
Serratia phage Moabite	NC_003345.2
Panteoa phage Kyle	NC_027345.1
Gordonia phage Crocheter	NC_028965.1
Escherichia phage flopper	NC_053011.1
Salmonella phage faergetype	NC_029000.1
Salmonella phage atrejo	NC_028653.1
Ruegeria phage vB_RpoP-V12	NC_015210.1
Acinetobacter phage KARL-1	NC_054924.1
Salmonella phage SeSz-1	NC_047909.1
Salmonella phage Se-G	NC_028770.1
Salmonella phage moki	NC_055753.1
Escherichia phage tunus	NC_028914.1
Escherichia phage herni	NC_028448.1
Escherichia phage damhaus	NC_029077.1
Burkholderia phage BcepSaruman	NC_028934.1
Escherichia phage ArgO145	NC_049441.1
Escherichia phage SH2026Stx1	NC_070785.1
Stx converting phage vB_EcoS_P27	NC_048872.1
Stx2-converting phage Stx2a_WGPS8 proviral DNA	NC_047947.1
Enterobacteria phage P7	NC_028785.1
Mycobacterium phage Adonis	NC_025447.1
Mycobacterium phage Prithvi	NC_016765.1
Mycobacterium phage Batiatus	NC_022968.1
Mycobacterium phage BodEinwohner17	NC_055737.1
Mycobacterium phage Burwell21	NC_055894.1
Mycobacterium phage Mattes	NC_070948.1
Mycobacterium phage Nitzel	NC_029120.1
Mycobacterium phage Nivrat	NC_048062.1
Mycobacterium phage Sandalphon	NC_047715.1
Ruegeria phage vB_RpoS-V16	NC_008199.1
Proteus phage Saba	NC_048182.1
Erwinia phage pEp_SNUABM_08	NC_054671.1
Mycobacterium phage CELFI	NC_028654.1
Streptomyces phage Paedore	NC_054798.1
Streptomyces phage Yasdnil	NC_027381.1
Mycobacterium phage Pharaoh	NC_047853.1
Mycobacterium phage Refuge	NC_048796.1
Mycobacterium phage Wizard007	NC_011285.1
Mycobacterium phage Camperdownii	NC_047756.1
Escherichia phage vB_EcoM_G4498	NC_055850.1
Escherichia phage vB_EcoM_Lutter	NC_013692.1
Serratia phage PhiZZ30	NC_048047.1
Shigella phage SH7	NC_051681.1
Ralstonia phage Cimandef	NC_023711.1
Ralstonia phage Gamede	NC_028960.2
Yersinia phage fHe-Yen9-01	NC_054938.1
Proteus phage phiP4-3	NC_051639.1
Gordonia phage Flapper	NC_023723.1
Gordonia phage KimmyK	NC_054942.1
Gordonia phage Rofo	NC_055822.1
Gordonia phage KidneyBean	NC_005857.1
Gordonia phage Nordenberg	NC_053506.1
Gordonia phage Walrus	NC_009820.1
Gordonia phage Valary	NC_027204.1
Streptomyces phage Daubenski	NC_047729.1
Agrobacterium phage OLIVR5	NC_051691.1
Vibrio phage River4	NC_024207.1
Vibrio phage Quinn	NC_048825.1
CrAssphage cr6_1	NC_048075.1
Salmonella phage vB_SalP_TR2	NC_023577.1
Gordonia phage Neville	NC_051706.1
Uncultured phage cr105_1	NC_024791.1
Uncultured phage cr16_1	NC_028803.1
Streptomyces phage Wakanda	NC_049944.1
Pseudomonas phage VB_PaeS_VL1	NC_049496.1
Gordonia phage Mollymur	NC_055792.1
Proteus phage Vb_PmiP-P59	NC_003387.1
Escherichia phage EK010 DNA	NC_051637.1
Carnobacterium phage cd4	NC_051690.1
Stenotrophomonas phage BUCT626	NC_047898.1
Pseudomonas phage Medea1	NC_049823.1
Escherichia phage vB_EcoM_DE15	NC_022988.1
Bacillus_phage_phi29_EU771092.1.fna:Bacillus phage phi29
Bacillus_phage_SPO1_NC_011421.1.fna:Bacillus phage SPO1
Bacteriophage_P22_AF217253.1.fna:Bacteriophage P22 complete genome
Bacteriophage_SPP1_NC_004166.2.fna:Bacteriophage SPP1 complete nucleotide sequence	NC_004166.2
Clostridioides_phage_phiCD27_NC_011398.1.fna:Clostridioides phage phiCD27	NC_011398.1
Clostridium_phage_phiCD119_NC_007917.1.fna:Clostridium phage phi CD119	NC_007917.1
Clostridium_phage_phiCD38-2_NC_015568.1.fna:Clostridium phage phiCD38-2	NC_015568.1
Enterobacteria_phage_HK97_NC_002167.1.fna:Enterobacteria phage HK97	NC_002167.1
Enterobacteria_phage_K1E_NC_007637.1.fna:Enterobacteria phage K1E	NC_007637.1
Enterobacteria_phage_K30_NC_015719.1.fna:Enterobacteria phage K30	NC_015719.1
Enterobacteria_phage_M13_NC_003287.2.fna:Enterobacteria phage M13	NC_003287.2
Enterobacteria_phage_Mu_NC_000929.fna:Enterobacteria phage Mu	NC_000929.1
Enterobacteria_phage_PRD1_NC_001421.2.fna:Enterobacteria phage PRD1	NC_001421.2
Enterobacteria_phage_Qbeta_NC_001890.fna:Enterobacteria phage Qbeta	NC_001890.1
Enterobacteria_phage_RTP_NC_007603.1.fna:Enterobacteria phage RTP	NC_007603.1
Enterobacteria_phage_T3_NC_003298.1.fna:Enterobacteria phage T3	NC_003298.1
Enterobacteria_phage_T4_NC_000866.fna:Enterobacteria phage T4	NC_000866.4
Enterobacteria_phage_T5_NC_005859.fna:Enterobacteria phage T5	NC_005859.1
Enterobacteria_phage_T7_NC_001604.fna:Enterobacteria phage T7	NC_001604.1
Enterobacteria_phage_TLS_NC_009540.1.fna:Enterobacteria phage TLS	NC_009540.1
Enterobacteria_phage_vB_EcoM_VR25_NC_028925.1.fna:Enterobacteria phage vB_EcoM_VR25	NC_028925.1
Escherichia_phage_ECA2_NC_047766.1.fna:Escherichia phage ECA2	NC_047766.1
Escherichia_phage_Lambda_J02459.1.fna:Escherichia phage Lambda
Escherichia_phage_phiV10_NC_007804.2.fna:Escherichia phage phiV10	NC_007804.2
Escherichia_phage_phiX174_NC_001422.fna:Escherichia phage phiX174	NC_001422.1
Escherichia_phage_vB_EcoM-VpaE1_NC_027337.1.fna:Escherichia phage vB_EcoM-VpaE1	NC_027337.1
Escherichia_phage_vB_EcoM_WFH_NC_048194.1.fna:Escherichia phage vB_EcoM_WFH	NC_048194.1
Escherichia_phage_vB_EcoS_HdH2_NC_048748.1.fna:Escherichia phage vB_EcoS_HdH2	NC_048748.1
Klebsiella_phage_phiKO2_NC_005857.1.fna:Klebsiella phage phiKO2	NC_005857.1
Lactococcus_phage_c2_L48605.1.fna:Lactococcus phage c2
Lactococcus_phage_sk1_NC_001835.1.fna:Lactococcus phage sk1	NC_001835.1
Lactococcus_phage_TP901-1_NC_002747.1.fna:Lactococcus phage TP901-1	NC_002747.1
Lactococcus_phage_Tuc2009_NC_002703.1.fna:Lactococcus phage Tuc2009	NC_002703.1
phage_MS2_NC_001417.fna:phage MS2 genome	NC_001417.2
Pseudomonas_phage_LUZ19_NC_010326.1.fna:Pseudomonas phage LUZ19	NC_010326.1
Pseudomonas_phage_phiKZ_NC_004629.1.fna:Pseudomonas phage phiKZ	NC_004629.1
Pseudomonas_phage_PhiPA3_NC_028999.1.fna:Pseudomonas phage PhiPA3	NC_028999.1
Staphylococcus_phage_80alpha_NC_009526.1.fna:Staphylococcus phage 80alpha	NC_009526.1
Staphylococcus_phage_phi11_NC_004615.1.fna:Staphylococcus phage phi 11	NC_004615.1
Staphylococcus_phage_phi13_AF424783.1.fna:Staphylococcus phage phi 13
Streptococcus_phage_2972_NC_007019.1.fna:Streptococcus phage 2972	NC_007019.1
Streptococcus_phage_9871_KU678389.1.fna:Streptococcus phage 9871
Streptococcus_phage_9872_KU678390.1.fna:Streptococcus phage 9872
Streptococcus_phage_9874_KU678392.1.fna:Streptococcus phage 9874
Streptococcus_phage_Abc2_NC_013645.1.fna:Streptococcus phage Abc2	NC_013645.1
Streptococcus_phage_ALQ13.2_NC_013598.1.fna:Streptococcus phage ALQ13.2	NC_013598.1
Streptococcus_phage_CHPC1005_NC_070656.1.fna:Streptococcus phage CHPC1005	NC_070656.1
Streptococcus_phage_Dp-1_NC_015274.1.fna:Streptococcus phage Dp-1	NC_015274.1
Streptococcus_phage_Sfi11_AF158600.2.fna:Streptococcus phage Sfi11
Vibrio_phage_KVP40_NC_005083.2.fna:Vibrio phage KVP40	NC_005083.2
