## Supplementary Table 2 for "Fundamental limitations of genomic language models for realistic sequence generation"

### Sheet: Φύλλο1
Species	Mean KS	Median KS	P-value FDR
Homo sapiens	0.104001	0.113495	1.784063e-08
Mus musculus	0.084494	0.077759	2.160050e-12
Gallus gallus	0.062166	0.055817	7.854727e-12
Xenopus tropicalis	0.073378	0.058167	2.160050e-12
Takifugu rubripes	0.063132	0.058014	2.160050e-12
Zea mays	0.088171	0.066528	1.784063e-08
Oryza sativa	0.091891	0.074066	3.456080e-12
Triticum aestivum	0.086166	0.069183	1.784063e-08
Arabidopsis thaliana	0.046490	0.037537	3.456080e-12
Gossypium barbadense	0.057436	0.043091	2.126818e-11
Caenorhabditis elegans	0.067566	0.051727	2.021099e-12
Saccharina japonica	0.078128	0.067932	1.784063e-08
Canis familiaris lupus	0.074487	0.063995	2.021099e-12
Apis mellifera	0.081525	0.066986	2.021099e-12
Aedes Aegypti	0.071809	0.055603	1.119378e-11
Branchiostoma floridae	0.078670	0.057709	2.021099e-12
Danio rerio	0.067485	0.050201	2.021099e-12
Bos taurus	0.072648	0.069305	1.241763e-09
Nematostella vectensis	0.073436	0.051239	1.784063e-08
Drosophila melanogaster	0.052686	0.046844	2.021099e-12
