## Supplementary Table 3 for "Fundamental limitations of genomic language models for realistic sequence generation"

### Sheet: Φύλλο1
Species	Median L1	p-value
Homo sapiens	0.776087	1.81899e-12
Mus musculus	0.837433	1.81899e-12
Gallus gallus	0.814876	1.81899e-12
Xenopus tropicalis	0.888925	1.81899e-12
Takifugu rubripes	0.862693	1.81899e-12
Zea mays	0.741221	1.81899e-12
Oryza sativa	0.781275	1.81899e-12
Triticum aestivum	0.737236	1.81899e-12
Arabidopsis thaliana	0.743634	1.81899e-12
Gossypium barbadense	0.761591	2.91038e-11
Caenorhabditis elegans	0.822069	1.81899e-12
Saccharina japonica	,0.867125	1.81899e-12
Canis familiaris lupus	0.820219	1.81899e-12
Apis mellifera	0.899198	1.81899e-12
Aedes Aegypti	0.73375	1.45519e-11
Branchiostoma floridae	0.776103	1.81899e-12
Danio rerio	0.802461	1.81899e-12
Bos taurus	0.876794	1.86265e-09
Nematostella vectensis	0.775941	1.81899e-12
Drosophila melanogaster	0.807389	1.81899e-12
