## Supplementary Table 4 for "Fundamental limitations of genomic language models for realistic sequence generation"

### Sheet: Φύλλο1
	P-value						Wild/Synthetic Counts
Species	k=9	k=10	k=11	k=12	k=13		k=9	k=10	k=11	k=12	k=13
Homo sapiens	0	0	0	0	0		132,463 / 131,072	566,231 / 523,890	2,678,518 / 2,189,073	12,897,338 / 11,378,544	60,240,647 / 58,331,308
Mus musculus	2.78e-309	0	0	0	0		132,098 / 131,072	560,193 / 525,360	2,635,894 / 2,296,447	12,751,238 / 11,826,454	60,010,428 / 58,661,246
Gallus gallus	2.87e-154	0	0	0	0		131,643 / 131,082	554,404 / 531,886	2,605,625 / 2,406,012	12,668,359 / 12,138,211	59,602,127 / 58,987,394
Xenopus tropicalis	4.42e-75	0	0	0	0		131,320 / 131,072	549,960 / 526,903	2,611,684 / 2,355,812	12,921,056 / 12,217,104	60,651,513 / 59,463,432
Takifugu rubripes	1.25	0	0	0	0		131,076 / 131,072	527,446 / 524,015	2,337,228 / 2,223,832	12,066,755 / 11,561,429	59,292,520 / 58,462,039
Zea mays	1	0	0	0	0		131,073 / 131,072	526,647 / 523,828	2,412,233 / 2,174,264	12,977,399 / 11,318,646	61,769,441 / 58,307,504
Oryza sativa	1	1.34e-36	0	0	0		131,072 / 131,072	524,548 / 524,129	2,280,821 / 2,243,178	12,059,748 / 11,706,242	59,695,860 / 58,671,048
Triticum aestivum	1	0	0	0	0		131,072 / 131,072	525,546 / 523,820	2,366,529 / 2,173,134	12,764,863 / 11,249,310	61,398,167 / 58,123,451
Arabidopsis thaliana	1.89e-31	0	0	0	0		131,204 / 131,080	536,041 / 530,452	2,453,133 / 2,390,842	12,478,395 / 12,174,517	59,761,998 / 59,054,685
Gossypium barbadense	5.71e-101	0	0	0	0		131,406 / 131,072	550,842 / 525,754	2,641,371 / 2,357,777	13,316,367 / 12,328,438	61,585,624 / 59,722,030
Caenorhabditis elegans	1	2.28e-135	0	0	0		131,073 / 131,073	528,705 / 526,591	2,421,077 / 2,320,734	12,621,271 / 11,918,034	60,337,389 / 58,736,110
Saccharina japonica	1	1.99e-2	5.01e-115	0	0		131,072 / 131,072	523,948 / 523,995	2,210,035 / 2,199,701	11,744,456 / 11,361,700	59,417,409 / 58,080,667
Canis familiaris lupus	3.23e-173	0	0	0	0		131,646 / 131,072	553,108 / 526,708	2,599,719 / 2,328,651	12,676,889 / 11,952,522	59,861,508 / 58,828,379
Apis mellifera	0.125	0	0	0	0		131,076 / 131,072	530,625 / 525,056	2,455,097 / 2,282,044	12,726,917 / 11,799,896	60,455,038 / 58,681,905
Aedes Aegypti	1	0	0	0	0		131,072 / 131,072	528,340 / 525,103	2,430,877 / 2,297,559	12,832,016 / 11,980,410	61,097,836 / 59,200,860
Branchiostoma floridae	1	4.42e-124	2.25e-295	0	0		131,072 / 131,072	524,887 / 526,273	2,295,278 / 2,315,979	12,024,895 / 11,918,563	59,451,826 / 58,841,497
Danio rerio	7.28e-12	0	0	0	0		131,110 / 131,072	538,418 / 525,228	2,538,894 / 2,300,010	12,907,388 / 11,908,413	12,907,388 / 11,908,413
Bos taurus	0	0	0	0	0		132,347 / 131,074	572,301 / 530,872	2,742,766 / 2,473,831	13,377,937 / 12,765,785	61,683,049 / 60,661,214
Nematostella vectensis	1	2.36e-14	0	0	0		131,072 / 131,072	525,154 / 524,787	2,320,236 / 2,257,829	12,335,446 / 11,634,201	60,334,734 / 58,388,131
Drosophila melanogaster	1	2.93e-152	0	0	0		131,072 / 131,072	524,901 / 523,986	2,286,735 / 2,202,991	12,102,745 / 11,371,874	59,791,519 / 58,059,161
